# DDR and TMEM132 genes control progenitor targeting and regenerative assembly of the planarian eye

**DOI:** 10.64898/2026.10.03.756328

**Authors:** Chaeli J. Place, Katherine C. Lo, Eleanor G. Clark, Christian P. Petersen

## Abstract

How progenitors can faithfully self-assemble to build new organs in adulthood is a central unsolved problem in regeneration biology. The planarian eye is a model for uncovering principles of *de novo* organogenesis during regeneration. In this process, pluripotent adult stem cells specify into *ovo*+ migratory progenitors which target to the eye field due to Wnt and FGFRL signals produced from bodywall muscle, then differentiate into photoreceptor neurons (PRNs) and pigmented optic cup (OC) cells, followed by organization of these two cell types in an opposing pattern that completes eye organ maturation. We used scRNA-seq to characterize eye progenitor transcriptomes during regeneration, followed by FISH validation, and RNAi screening to identify regulators of eye regeneration. This uncovered a function for the discoidin domain receptor *ddr-1* in preventing the premature terminal differentiation of migratory eye progenitors. DDRs encode collagen receptors, and bodywall muscle is the major source of collagen in planarians, suggesting eye progenitors likely interface with muscle ECM for their proper deployment in regeneration. We further identified a novel eye morphogenesis phenotype from knockdown of *tmem132-1*, causing failed heterotypic adhesion between eye cell types. TMEM132 factors are conserved cell-surface receptors that mediate adhesion and regulate migration, and human TMEM132 mutations are associated with several neurobehavioral diseases. Therefore, planarian *tmem132-1* likely directly regulates the capture and assembly of migratory progenitors into mature eyes during regeneration. Together, these results define new steps in the eye regeneration pathway and suggest ancient roles for DDR and TMEM132 in progenitor migration and coordinated organ assembly.
