## Supplementary material for "DDR and TMEM132 genes control progenitor targeting and regenerative assembly of the planarian eye": Table S2

### Sheet: Sheet1
										Single-cell RNAseq (green if log2FC>1, red if p.adj<0.05 for enrichment in OC, PR, Prprogs)
ddv6	Plate.Coord.ID	Name	Lapan et al. 2012	dd_v6	Scoring FISH expression (d5R)	Summary FISH expression	RNAi phenotype (Tk)	RNAi scoring opsin/ovo expression		OCs Average	OCs Log2 Fold Change	OCs P-Value	PR Average	PR Log2 Fold Change	PR P-Value	PRprogs Average	PRprogs Log2 Fold Change	PRprogs P-Value	Eye_neoblasts Average	Eye_neoblasts Log2 Fold Change	Eye_neoblasts P-Value
dd_Smed_v6_11372_0_1	A 01	eyes absent (eya)	Smed-eya	dd_Smed_v6_11372_0_1	3/3 eyes and progenitors	Eye and/or progenitors specific	10/10 no eyes	reduced eyes		3.16393	0.872715	0.28809	2.16913	0.112349	1	2.43112	0.438432	0.85645	1.27112	-1.05505	0.0258922
dd_Smed_v6_15436_0_1	A 02	sine oculis-1/2 (six1/2)	Smed-six-1/2	dd_Smed_v6_15436_0_1	2/2 expression in eye and progenitors	Eye and/or progenitors specific	9/9 no eyes	reduced eyes		3.10743	-0.133352	1	4.02838	0.226415	1	4.95503	0.837333	0.200755	2.46691	-0.764325	0.0979829
dd_Smed_v6_15686_0_1	E 07	beta-catenin 4 (bcat-4)		dd_Smed_v6_15686_0_1	1/1 PRN and progenitors, but some PC too	Eye and/or progenitors specific	EYE 5 Tk 4/4 normal			0.112998	-3.05032	0.00959301	2.2466	1.29268	0.577635	2.85796	3.19372	1.85916e-09	0.13182	-3.70275	5.86334e-11
dd_Smed_v6_1082_0_1	B 07	nitric oxide synthase 1 adaptor protein (NOS1AP)		dd_Smed_v6_1082_0_1	4/4 PRN and progenitor expression	Eye and/or progenitors specific	EYE2 Tk 9/9 normal			0	-3.52425	0.111963	1.39444	2.8589	0.0315492	0.649536	2.35056	0.00876433	0.00941569	-4.80994	7.57684e-07
dd_Smed_v6_11513_1_1	C 04	SEC14-like 2 (S. cerevisiae)		dd_Smed_v6_11513_1_1	3/3 PRN and PRN progenitor expression	Eye and/or progenitors specific	EYE 4 Tk 4/4 normal			0.112998	-3.92479	0.000255024	9.99349	2.94797	0.00011463	4.11991	2.12355	9.31304e-05	0.103573	-4.94582	1.4136e-17
dd_Smed_v6_22356_0_1	B 04	Smed-59sley	Smed-59sley	dd_Smed_v6_22356_0_1	4/4 weak expression (PC+PRN)	Eye and/or progenitors specific	EYE2 Tk 6/6 normal			0.169496	-1.06482	0.76336	0.852158	1.38302	0.725298	1.00214	2.82449	1.29535e-05	0.0376627	-3.90305	8.01427e-08
dd_Smed_v6_29018_0_1	D 01	Rhodopsin-like GPCR		dd_Smed_v6_29018_0_1	3/3 moderate PRN exp	Eye and/or progenitors specific	EYE 3 Tk 5/5 normal			0	-2.60087	0.388727	0.387345	1.82042	0.784509	0.389722	2.96199	0.0044811	0.0188314	-3.22498	0.00215627
dd_Smed_v6_13138_0_1	E 12	ablim		dd_Smed_v6_13138_0_1	1/1 PRN exp	Eye and/or progenitors specific	EYE 5 5/5 normal			0.141247	-1.36738	0.610512	2.16913	3.00598	0.00140061	0.649536	1.21306	0.297862	0.0941569	-2.70414	4.49264e-05
dd_Smed_v6_33258_0_1	E 09	Smed_34307	Smed_34307	dd_Smed_v6_33258_0_1	2/2 moderate PRN exp	Eye and/or progenitors specific	EYE 5 Tk 7/7 normal, Hd 1/6 small blastema			0	-2.78729	0.272643	0.774689	2.75629	0.089033	0.40828	2.56669	0.0082864	0	-5.09945	5.80271e-06
dd_Smed_v6_14850_0_1	D 06	NMDA receptor 2 (NDMAr2)		dd_Smed_v6_14850_0_1	3/3 very weak PRN exp	Eye and/or progenitors specific	EYE 3 Tk 4/4 normal			0	-3.85142	0.0554543	1.85925	2.97243	0.0100549	0.779443	2.17394	0.0112388	0.0188314	-4.53618	2.52897e-07
dd_Smed_v6_16037_0_1	A 05	Smed-5ht-r1	Smed-5ht-r1	dd_Smed_v6_16037_0_1	4/4 moderate-strong PRN expression	Eye and/or progenitors specific	EYE1 Tk 9/9 normal			0	-3.41532	0.100627	1.54938	3.25854	0.0024833	0.501071	1.72495	0.0897557	0.0282471	-3.64001	1.63478e-05
dd_Smed_v6_12571_0_1	C 07	Discoidin domain receptor (DDR)		dd_Smed_v6_12571_0_1	3/3 weak PRN exp	Eye and/or progenitors specific	EYE 4 Tk 4/4 lack unpigmented region; Hd 4/4 depleted unpigmented region and 2/4 ectopic eyes	ectopic eyes and loss of whites of the eye		0.225995	-0.527164	1	0.929627	1.66288	0.598495	0.779443	2.12147	0.0175702	0.0659098	-3.03233	0.00014282
dd_Smed_v6_15118_0_1	D 08	dd_Smed_v6_15118_0_1		dd_Smed_v6_15118_0_1	4/4 moderate/strong PRN only exp	Eye and/or progenitors specific	EYE 3 Tk 6/6 normal			0	-2.20232	0.692742	0.464814	2.62778	0.358439	0.278373	2.69521	0.0382159	0	-4.51448	0.000662976
dd_Smed_v6_8402_0_1	D 09	inositol polyphosphate-5-phosphatase (IP5P)		dd_Smed_v6_8402_0_1	3/3 weak PRN exp	Eye and/or progenitors specific	EYE 3 Tk 7/7 normal			0.0847482	-1.44333	0.64919	0.774689	1.788	0.481892	0.61242	2.13059	0.0115284	0.0753255	-2.43971	0.00172773
dd_Smed_v6_6451_0_1	E 08	tumor necrosis factor, alpha-induced protein 8 (TNFAIP8)		dd_Smed_v6_6451_0_1	3/3 PRN exp	Eye and/or progenitors specific	EYE 5 Tk 6/6 normal, Hd 2/4 smaller blastemas?			0.0564988	-1.85837	0.692742	2.32407	4.18966	0.000216381	0.315489	0.463034	1	0.0376627	-3.37698	0.000459892
dd_Smed_v6_15630_0_1	A 03	orexin receptor type 2-like	Smed-gpcrP-1	dd_Smed_v6_15630_0_1	5/5 weak expression in PRN	Eye and elsewhere in body	8/9 normal eyes, 1/9 faint eyes			0	-3.57578	0.0701302	1.0071	2.16835	0.192125	0.723769	2.65457	0.000584685	0.0376627	-3.46104	1.86555e-05
dd_Smed_v6_13332_0_1	A 04	Smed-pthr	Smed-pthr	dd_Smed_v6_13332_0_1	4/4 strong PRN exp and more broader head expression	Eye and elsewhere in body	EYE1 Tk 8/9 normal (one worm fissioned)			0.0847482	-1.52425	0.629953	0.929627	1.9973	0.306221	0.760885	2.80742	0.000210914	0.00941569	-4.88794	7.33207e-08
dd_Smed_v6_18559_0_1	A 06	Scy1-like (S. cerevisiae)		dd_Smed_v6_18559_0_1	5/5 very weak eye exp	Eye and elsewhere in body	EYE1 Tk 4/9 slightly smaller eyes, otherwise normal			0.0282494	-1.87218	0.692742	0.464814	1.72089	0.80138	0.501071	3.13999	0.00202258	0.00941569	-4.18433	0.000149221
dd_Smed_v6_4294_0_1	A 08	Ras-like GTP-binding protein Rho1		dd_Smed_v6_4294_0_1	4/4 weak PRN expression and broad exp	Eye and elsewhere in body	EYE1 Tk 2/9 faint eyes			0.254245	-0.375161	1	0.387345	0.360991	1	0.798001	2.15464	0.00427729	0.122404	-2.10568	0.00274795
dd_Smed_v6_9734_0_1	A 10	protein tyrosine phosphatase, receptor type, D (PTPRD)	Smed_25626	dd_Smed_v6_9734_0_1	4/4 strong eye expression also in hd/tl blastemas	Eye and elsewhere in body	EYE1 Tk 2/9 faint eyes			0.847482	1.40395	0.182405	2.16913	2.82042	0.00555492	0.426838	0.110245	1	0.0376627	-4.09067	4.90808e-08
dd_Smed_v6_13835_0_1	B 01	Smed_10538	Smed_10538	dd_Smed_v6_13835_0_1	4/4 weak PRN expression and weak Tl Exp	Eye and elsewhere in body	EYE2 Tk 5/6 normal (one fissioned)			0.508489	1.25711	0.549375	1.08456	2.335	0.317516	0.241256	-0.116347	1	0.0941569	-2.11918	0.0411025
dd_Smed_v6_12707_0_1	B 08	FAT atypical cadherin 4 (FAT cdh4)		dd_Smed_v6_12707_0_1	4/4 PRN expression	Eye and elsewhere in body	EYE2 Tk 7/8 normal (one fissioned)			0.112998	-1.42096	0.64919	0.929627	1.71351	0.459007	0.742327	2.05276	0.0105219	0.103573	-2.30298	0.00121772
dd_Smed_v6_7323_0_1	B 05	musashi RNA-binding protein 1		dd_Smed_v6_7323_0_1	Strong everywhere, but also in the eys and eye progs. some tail expression	Eye and elsewhere in body	EYE2 Tk 5/6 normal (one fissioned)			0.282494	-2.18433	0.0554543	1.70432	0.517436	1	3.24768	2.75254	4.41722e-08	0.386043	-2.36317	2.5272e-06
dd_Smed_v6_8576_0_1	B 09	storkhead box 1 (stox1)		dd_Smed_v6_8576_0_1	4/4 PRN expression and some epidermis	Eye and elsewhere in body	EYE2 Tk 8/8 normal			0	-3.83036	0.0396996	1.47191	2.52764	0.0405103	0.742327	2.05276	0.0121772	0.0753255	-2.79202	0.000167938
dd_Smed_v6_3879_0_1	B 10	C. briggsae CBR-INX-13 protein		dd_Smed_v6_3879_0_1	weak eye expression and elsewhere	Eye and elsewhere in body	EYE2 Tk 6/7 normal, 1/7 faint eyes			0.0847482	-2.95235	0.0183655	0.929627	0.401921	1	2.05996	2.98799	4.5674e-08	0.225976	-2.39988	1.61945e-05
dd_Smed_v6_16440_0_1	B 11	dd_Smed_v6_16440_0_1		dd_Smed_v6_16440_0_1	4/4 weak eye expression, and other broader head expression	Eye and elsewhere in body	EYE2 Tk 2/11 slightly smaller anterior and posterior blastemas	tmem132: PRNs wrong location		0.254245	0.293633	1	0.387345	0.97912	1	0.501071	1.9176	0.0477393	0.0564941	-2.64001	0.00149941
dd_Smed_v6_19671_0_1	C 01	growth hormone secretagogue receptor type 1-like (ghsr1)		dd_Smed_v6_19671_0_1	3/3 (1 strong,2 weak) moderate PRN exp and some other (non-prog) exp in head/all over body	Eye and elsewhere in body	EYE 4 Tk 4/4 normal	(3/9 stray opsin+ cells, weak)		0	-2.06482	0.56447	0.619751	3.40538	0.0157522	0.20414	1.9176	0.1779	0	-4.37698	0.000287967
dd_Smed_v6_13570_0_1	C 02	FAT tumor suppressor homolog 4 (Drosophila)		dd_Smed_v6_13570_0_1	2/2, weak PRN and broad head exp	Eye and elsewhere in body	EYE 4 Tk 5/5 normal			0.310743	-0.424717	1	0.929627	1.27293	0.751164	1.13205	2.70187	1.17056e-05	0.0282471	-4.46444	6.09511e-10
dd_Smed_v6_3519_0_1	C 05	dihydropyrimidinase-like 5 (DPYSL5)		dd_Smed_v6_3519_0_1	4/4 PRN, and strong bilobed head/tail expression	Eye and elsewhere in body	EYE 4 Tk 4/4 normal			0.423741	-1.84092	0.112165	2.63394	0.955352	0.796763	3.76731	2.74872	1.55074e-08	0.338965	-2.82859	5.80997e-09
dd_Smed_v6_11280_0_1	C 06	Neph3		dd_Smed_v6_11280_0_1	3/3 weak PRN and other head exp	Eye and elsewhere in body	EYE 4 Tk 5/5 normal			0.0564988	-0.742893	1	0.542282	2.57249	0.320201	0.296931	2.2681	0.086284	0	-4.75549	0.000190109
dd_Smed_v6_15356_0_1	C 08	cadherin-23-like (cdh23)	Smed-cdh23	dd_Smed_v6_15356_0_1	4/4 strong eye exp and other cells in a ring/pharynx?	Eye and elsewhere in body	EYE 4 Tk 5/5 normal			0.141247	-0.0159113	1	0.464814	1.82042	0.717655	0.389722	2.26155	0.0266602	0.00941569	-4.09945	5.15478e-05
dd_Smed_v6_13961_0_1	C 11	protocadherin alpha-8-like (PCDHA8)		dd_Smed_v6_13961_0_1	3/3 very weak PRN and weak broader head exp	Eye and elsewhere in body	EYE 4 Tk 5/5 normal	ectopic OCs 50% penetrance		1.46897	1.55876	0.0213932	0.852158	0.4167	1	1.18772	1.31548	0.0648443	0.0941569	-3.59562	1.35763e-10
dd_Smed_v6_7921_0_1	C 12	roundabout (roboC)	Smed-robo-c	dd_Smed_v6_7921_0_1	3/3 weak PRN and disprese head exp	Eye and elsewhere in body	EYE 4 Hd 4/4 cyclopic eyes (2 extra eyes at midline), 1/4 also posterior ectopic eye, Tk 3/4 multiple eyes clustered at midline, 1/4 cyclopic, Tl 3/4 2 eyes close to midline	cyclopia		0.367242	-0.0230007	1	0.929627	1.41234	0.628903	0.816559	1.78496	0.0159974	0.103573	-2.59937	3.43186e-05
dd_Smed_v6_17087_0_1	D 10	stomatin		dd_Smed_v6_17087_0_1	3/3 moderate/weak PRN exp, broad head exp (some strong in head)	Eye and elsewhere in body	EYE 3 Tk 5/5 normal			0.112998	-0.778517	1	0.387345	1.08346	1	0.556745	2.54987	0.00206374	0.0470784	-2.79202	0.000791565
dd_Smed_v6_19816_0_1	D 11	protocadherin-9-like	#N/A	dd_Smed_v6_19816_0_1		Eye and elsewhere in body				0.0282494	-1.91282	0.692742	0.464814	1.67358	0.813504	0.482512	2.79802	0.00648836	0.0282471	-3.14251	0.00202345
dd_Smed_v6_15290_0_1	D 12	NCBI: slc29a-2 (slc29a-2) mRNA - complete cds		dd_Smed_v6_15290_0_1	3/3 weak PRN and weak broad head exp	Eye and elsewhere in body	EYE 3 Tk 4/4 normal			0.0282494	-2.72017	0.157451	0.774689	1.52497	0.689341	0.816559	2.67249	0.000299894	0.0753255	-2.69248	0.000370194
dd_Smed_v6_22541_0_1	E 01	otopetrin		dd_Smed_v6_22541_0_1	3/3 weak PRN and progenitor exp	Eye and elsewhere in body	EYE 5 Tk 5/5 normal, Hd 1/5 small blastema			0.141247	-0.515482	1	0.464814	1.30585	0.95567	0.463954	1.81068	0.0923527	0.0847412	-1.94258	0.0241851
dd_Smed_v6_8686_0_1	E 04	fibronectin type III		dd_Smed_v6_8686_0_1	3/3 Strong eye (PRN+PRR) and other exp)	Eye and elsewhere in body	EYE 5 Tk 1/3 no visible eyes and small blastemas (may be worth redoing?)			0.197746	0.257107	1	0.464814	1.58338	0.934769	0.389722	1.79207	0.238313	0.0376627	-2.86241	0.00817213
dd_Smed_v6_50245_0_1	E 06	foxq-2	Smed-foxq2	dd_Smed_v6_50245_0_1	low PRN exp	Eye and elsewhere in body	EYE 5 Tk 5/5 normal			0	-4.18584	0.0195983	0.929627	1.29204	0.788161	1.05782	2.45365	0.000849372	0.160067	-2.01441	0.0049591
dd_Smed_v6_6712_0_1	E 10	double cortin (DCX)		dd_Smed_v6_6712_0_1	4/4 PRN and other exp	Eye and elsewhere in body	EYE 5 Tk 6/6 normal, Tl 1/6 very faint eyes			0.112998	-3.45439	0.00215006	4.41573	1.97104	0.0641603	3.43326	2.70187	2.73853e-07	0.178898	-3.68149	1.65099e-11
dd_Smed_v6_1104_0_1	E 11	annexin A7-like (ANXA7)		dd_Smed_v6_1104_0_1	3/3 strong Hd/Tl blastema exp, and in PRN but not specifically	Eye and elsewhere in body	EYE 5 Tk 4/4 normal, Tl 1/3 faint eyes			1.58197	1.44614	0.0905933	2.63394	2.01897	0.105456	1.13205	0.886903	0.547911	0.0376627	-4.98105	1.43994e-12
dd_Smed_v6_6337_0_1	B 02	Henna		dd_Smed_v6_6337_0_1	4/4, not eye but lighting up the whole blastema with long fiber-like structures	Only non-eye expression detected	EYE2 Tk 7/7 normal	duplicated optic cups		0.0564988	0.14163	1	0	-0.0864681	1	0.222698	3.61804	0.0275498	0	-3.96194	0.0130521
dd_Smed_v6_12178_0_1	E 05	Innexin unc-7		dd_Smed_v6_12178_0_1	lots of other exp, not in PRN really	Only non-eye expression detected	EYE 5 Tk 5/5 normal			0.0564988	-1.61736	0.595434	0.309876	0.750033	1	0.519629	2.19062	0.0167034	0.103573	-1.59937	0.0684957
dd_Smed_v6_12643_0_1	F 01	Smed_12643	Smed_12643	CP.1061_novel_dd12643	3/3 no PRN exp, regular speckles in Hd/Tl blastema	Only non-eye expression detected				0	0.672145	1	0	2.23546	1	0	-0.0824001	1	0.0188314	1.52991	0.82339
dd_Smed_v6_10175_0_1	D 04	protein AMN1 homolog		dd_Smed_v6_10175_0_1	3/3 strong tail blastema exp, no really in heads (1/3) but no eye specific at all	Only non-eye expression detected	EYE 3 Tk 5/5 normal			0	-2.13521	0.692742	0.0774689	0.498494	1	0.315489	3.67249	0.00279225	0.0188314	-2.71802	0.0274692
dd_Smed_v6_3391_0_1	A 07	nephrosis 1, congenital, Finnish type (nephrin)		dd_Smed_v6_3391_0_1	2/2 no exp	No expression detected	EYE1 Tk 8/10 normal, 2/10 small			0.45199	-0.225286	1	1.31697	1.43576	0.6768	1.35475	2.46409	0.000702884	0.0376627	-4.47459	1.1692e-08
dd_Smed_v6_14638_0_1	A 09	pannexin 4		dd_Smed_v6_14638_0_1	4/4 lots of non-eye expression, broad but no eye expression	No expression detected	EYE1 Tk 2/7 faint eyes, Tl 4/10 faint eyes			0	-1.06482	1	0.154938	2.40538	0.963047	0.129907	2.9176	0.155564	0	-3.37698	0.0428976
dd_Smed_v6_29189_0_1	A 11	dd_Smed_v6_29189_0_1		dd_Smed_v6_29189_0_1	4/4 very weak/no expression	No expression detected	EYE1 Tk 4/10 faint eyes			0	-0.0648209	1	0.309876	6.14235	0.00494612	0	-0.819366	1	0	-2.37698	0.272018
dd_Smed_v6_1266_0_1	A 12	IkB		dd_Smed_v6_1266_0_1	4/4 no expression	No expression detected	EYE1 Tk 8/10 faint or very faint eyes, Tl 9/9 faint or very faint	small eyes		0.338993	2.49812	0.0198925	0.619751	3.08346	0.0384448	0.0185582	-1.95687	0.498629	0.00941569	-3.51448	0.000907342
dd_Smed_v6_8120_0_1	B 03	dd_Smed_v6_8120_0_1		dd_Smed_v6_8120_0_1	3/3 no eye expression, some dots in epidermis (very weak)	No expression detected	EYE2 Tk 12/12 normal	asymmetric eyes (3/12)		0	-4.62554	0.00546723	1.47191	1.51299	0.556129	1.67024	3.203	8.18576e-07	0.0753255	-3.66649	1.49944e-07
dd_Smed_v6_15951_0_1	B 06	dd_Smed_v6_15951_0_1		dd_Smed_v6_15951_0_1	4/4 no eye expression, epidermaL?	No expression detected	EYE2 Tk 12/13 normal (one fissioned)	(duplicated optic cups, fewer PRN)		0.706235	0.0386837	1	0.464814	-0.501506	1	1.55889	1.95776	0.00107234	0.282471	-1.95884	0.000361293
dd_Smed_v6_18373_0_1	B 12	protocadherin 1a (protocad1a)		dd_Smed_v6_18373_0_1	4/4 no eye expression	No expression detected	EYE2 Tk 2/11 slightly smaller anterior and posterior blastemas			0.0847482	-0.830356	1	0.464814	1.67358	0.799918	0.501071	2.98799	0.00191514	0	-5.2645	5.51567e-06
dd_Smed_v6_23837_0_1	C 03	glycine receptor, alpha 3 (GlyR alpha3)		dd_Smed_v6_23837_0_1	2/2 no eye exp	No expression detected	EYE 4 Tk 4/4 normal			0.0282494	-0.327855	1	0	0.119983	1	0.185582	3.37703	0.0181914	0.00941569	-2.64001	0.0541309
dd_Smed_v6_25201_0_1	C 09	dd_Smed_v6_25201_0_1		dd_Smed_v6_25201_0_1	2/2 no exp	No expression detected	EYE 4 Tk 4/4 normal			0	-2.60087	0.320207	0.929627	3.4334	0.00415589	0.296931	1.88959	0.1282	0	-4.91303	1.09298e-05
dd_Smed_v6_3203_0_1	C 10	ena/VASP-like protein-like (EVH)		dd_Smed_v6_3203_0_1	3/3 no exp	No expression detected	EYE 4 Tk 5/5 normal			0.169496	-0.889734	0.884973	0.619751	1.08346	0.968166	0.798001	2.31814	0.00138583	0.0941569	-2.4536	0.000504368
dd_Smed_v6_18972_0_1	D 02	nk homeobox protein (nkx1)	Smed-nkx1	dd_Smed_v6_18972_0_1	3/3 no exp	No expression detected	EYE 3 Tk 5/5 normal			0.0564988	-1.5842	0.655827	0.774689	2.15057	0.241559	0.445396	1.7541	0.0899149	0.0753255	-2.09458	0.0104307
dd_Smed_v6_59919_0_1	D 03	dd_Smed_v6_59919_0_1		dd_Smed_v6_59919_0_1	3/3 no exp	No expression detected	EYE 3 Tk 5/5 normal			0.0282494	-0.202324	1	0.0774689	1.36099	1	0.111349	1.72495	0.504109	0.0282471	-1.22498	0.47984
dd_Smed_v6_14006_0_1	D 07	small conductance calcium-activated potassium channel (Sk3)	Smed-sk3	dd_Smed_v6_14006_0_1	3/3 very weak/undetectable PRN exp	No expression detected	EYE 3 Tk 5/5 normal			0.0564988	-1.55025	0.661739	0.464814	1.37985	0.934769	0.501071	2.22245	0.0122219	0.0753255	-2.05505	0.014977
dd_Smed_v6_16552_0_1	E 02	ephrin (eph)		dd_Smed_v6_16552_0_1	3/3 no exp	No expression detected	EYE 5 Tk 5/5 normal			0	-2.38675	0.539305	0.0774689	0.23546	1	0.40828	4.44116	5.09617e-05	0.00941569	-3.64001	0.00161013
dd_Smed_v6_38428_0_1	E 03	dd_Smed_v6_38428_0_2		dd_Smed_v6_38428_0_2	3/3 no exp	No expression detected	EYE 5 Tk 7/7 normal			0	-0.550248	1	0	1.01307	1	0.0927909	3.08752	0.187016	0.00941569	-1.64001	0.429953
dd_Smed_v6_11991_0_1	D 05	dd_Smed_v6_11991_0_1		dd_Smed_v6_11991_0_1	3/3 no exp	No expression detected	EYE 3 Tk 4/4 normal			0.734484	0.569051	0.827496	0.232407	-0.960937	1	1.13205	1.75632	0.0104246	0.207145	-2.03928	0.000592971
