## Supplementary material for "DDR and TMEM132 genes control progenitor targeting and regenerative assembly of the planarian eye": Table S3

### Sheet: Sheet1
ddv6 name	Gene name	oligo name	sequence
dd_Smed_v6_11513_0_1	sec14	CP.1001_sec14_dd11513	AAGCTGGAGCTCCACCGCGGtgttaaattatcagaaaatccttataaatattatttttaactgacatatttttttctgacaaaattttatcagaaaaaatattacggaaataaataaacaaatcaagctgtttgaaaatatttccagtctgagaataatggcgcctaatcaagaaaatttatttctggaatttaaagaaattataaaagatcatttaaacgaggataattttttgcatcaagatcattttttaaagaaatggctaattgctagagattataacgttaaaaaagcagtgaaaatgttcatagataatgcagaatttcgcaagagatttgaagtagacaatataaaggaaacttttcaacctaatcatattctcaaaacatatacgactgg…
dd_Smed_v6_50245_0_1	foxq2	CP.1002_foxq2_dd50245	AAGCTGGAGCTCCACCGCGGcaatctttctttaaatgattgttttgtcaaagttggtagatcatccaatggaaaaggtcactattggggaatccaccctgctaatattgaagatttcaaacgaggtgattttcgtagaagaagagcacaaaggaaagtacggcgagctttagggttgacttgtccagatgaagacgatactccatctccatctccaacacattcgccaaaagcatttgattggccaataactgcgcacaatgaaacaccgaatttccagatttctgataattccattcataaaatgaattctattattcacaacaaaaccgaaaatgacattccactaatttccaattccggatacaatccgtatttctggccgcataacattgaagat…
dd_Smed_v6_15686_0_1	bcat4	CP.1003_bcat4_dd15686	AAGCTGGAGCTCCACCGCGGgaaattgtgaaagagatcaattctcagaatccaatttttattcgagaaatgattttattttcaatcaatggaattttatccaaagacactcgactgtcttccagtgcccttgtgtttatatggaaattattcaagttaacctcatcctcggattatcctgctgtggaaaagattttatttaactgtccggaactgttgtcaagtataaagctgttgattttcgatcaagacaactcaaagggactcgatttctatgtcggtggcgtatttcattatgcatcgaaatcgaaaatcggttgcgaacaaatccttgaatattcgattgacggattgctggaaatgatcaaatcaaccagtccaccggtcgtttactacagtt…
dd_Smed_v6_8120_0_1	PHF	CP.1004_PHF_dd8120	AAGCTGGAGCTCCACCGCGGgggggacaataaaatatagaattatggataatttgttcaaatatattatgctagcactgttgtttgatctgagtatcggaggattcgctttcacaaaaaattccaaatttaaaaacatggtggaaatgaaccaatattatcaagacttgtataaatatttatccgttatgggtcagcccagatttggtaaacgtccaagtaatattcaagacaattctaattggaattctttagtccctatacaagacaaataaataaatatttctcaaactaattttgttttaattattaaattttattgaaattgttacaattgattttgatactaagttgccaCCCGGTACCCAATTCGCCC
dd_Smed_v6_11372_0_1	eya	CP.1005_eya_dd11372	AAGCTGGAGCTCCACCGCGGcaactgcatcattgtttggtacaaatcaaccgaatccctcctcatttccgtcatttatgtcatcatatggattgaataattctgaagtagcacaacagttggtcgctagtgttacggcatcaaccagttcctatttatccagttatacggattttgaaggagttaatagtacagcgtgcttagattcgacgactgatccgaatgatgtattaacaagcagccaagctgaaagcttatttaattgtgctcttcatcaatctggtttatatggtcagccgtattctatgagtagttatttgtctgatatgccacctacaagtgaagataactcgttgtttgcctcgaacttttacaacggacttacaggaaattataccga…
dd_Smed_v6_15436_0_1	six1/2	CP.1006_six1/2_dd15436	AAGCTGGAGCTCCACCGCGGacagaatattaggttgctttaccgacatctcaaattacttgtttgactatgagatcgatatccacgagccaagcaacagacattcaacaaaatatatgcgatcaattttctaattcaggtgattacaaatcactcgatggcccagtcgtttcgtctccatccgaatcggattcgaatgttaattacgcatcattccatcaattcggcatggtatcctatgaacagtcatgcttggcagctccggctctagattatcagactaatcaagacccggttatttctcccgattctggtgcaatgggtttcactcaagaacaagtcgcatgcgtttgcgaagtccttgaaaacggtggcaacatcgacagattagcattgttca…
dd_Smed_v6_13570_0_1	fat	CP.1007_fat_dd13570	AAGCTGGAGCTCCACCGCGGcagaaatcgttgttttaatagacgatgaaaatgacaatccaccggaatatttaaaatcaccgtatgaatttaaatcctatgaaaaccgaccaagaaacgacgagaaaagagtgaaattagggattttggaagtttcggataaagatcttggtaatagattttatcataagcttatgataaatccttctcaagcatttgaattgacagaatccggtgaattatttctcgttctctcgtttgatcgcgaagcaatggaatcgaatcccgtgaggatctttgcatcggtttcagatggtagatataaccaaactatctcgatcaatgtccaaatactggacgagaacgatttggctcccgttttctcgttggatacatatcg…
dd_Smed_v6_22356_0_1	59sley	CP.1008_59sley_dd22356	AAGCTGGAGCTCCACCGCGGaaaataaatttgtcaaagtcttttcgaaaatatgtttctgacaaatatcacgtatttcgagatgatcccgtctccattgaaagaaatttcaggatcaatgacagtcgtgatcaacattattttggtgtcaacgaacacagtttgtatgctgtcattaatttgttcgatttttcacaaatcaaaaagcattggaatctttgatttctacattatgctactgtcaggaatcgatattttggaatctctaattcctggaattatttgggtgatttatgaattcagcaatcctcacagtattgaatccatctcttgcataatttataggtcaacagtgaatacctttcaaattctttcactgtctatcatattttgtgtgacg…
dd_Smed_v6_7323_0_1	musashi	CP.1009_musashi_dd7323	AAGCTGGAGCTCCACCGCGGtattctttatatttgattgttgttttaacgtatcgctgaaataaaaacaaagcacaaaacagtttacttcttttcagttaatgttactccaagaaaaagacaatatgaatggaaaaaatttatcaaatcattccttcactgaatcgacagatgaagacatcaaaaacgaattctcatcgttggaggaaatttctagcagttcaaatgagccatgtaaattgtttgtcggtggtctcaatccaaccacaacttctgaagctcttcaatcgtatttctcccagtttggtgaaatcaaagaattcatggtgatgagagacattgtgcacaaacgatcaagaggattcggatttgtcacatttacagattatagtggcgttat…
dd_Smed_v6_15951_0_1	meis	CP.1010_meis_dd15951	AAGCTGGAGCTCCACCGCGGggcagccgcagcagccgcgtatcaaaatatgagcgcggctcaatacatgacagccggccaacaagcggcaatgcttcatcaacaagcagccataatgggaggtcacccaagttacattcaagcggcggccgcagcagctgctattgggtatagcaacactccagtttcgtattcacattcatcattgcatcaatatcacgtgtttccgaataataactcaccgccactgagctcaggggcctcaaataatttcaatcaacattataataatttacaagctggattatcatcattttcacatcagaatcacgtcggccgcctagattctaataattcgaaaactggacattccctgcaagatattcatgtttgaatgtct…
dd_Smed_v6_8402_0_1	IP5P	CP.1011_IP5P_dd8402	AAGCTGGAGCTCCACCGCGGcaactcaaatgatgaatgtagaagaaaaccttatggaatattcaattcccataggatcaatgataattcgagcaaatgttgattccagattatgtgactccgaattcagtaacggatcggattctccgaaattattatcttggtgtcagaaatcattcattttctctgaagctgtatcaaactgccgaagtcttttggattttgtgaatgataacgattccataatttctgacactccaagagtttctaacttcgttcagaacaaggatgagatatcggcattccgcacaattcaaccggacagtggcaacctggctaactcggcccggcacattatttctcggccgaccaattttggtgaaatgtatcattctcacat…
dd_Smed_v6_15630_0_1	gpcrP1	CP.1012_gpcrP1_dd15630	AAGCTGGAGCTCCACCGCGGtattaatgaaaaatatcttactttctgtggtcaactattaaataaaactatcgtgaagtaaaatggaaataatgttttcccattgacaaaaatacatgaatttttctacagcagtcaatagcaccttcaaccaaatccatccacctgcaattgacattattcgaaacatttgtattggggtatgggcaataattgttttattcggcttatttggcaattgtctgacagttgctgttttaatatcaccaaagttaaacaacagtagcacaacattctatttgacagttttggccctaattgatattttatatttaatatttagtttaggcggacaaatgctaaatttttctatttttttcccagcagctctcagacaaaa…
dd_Smed_v6_1082_0_1	disabled	CP.1013_disabled_dd1082	AAGCTGGAGCTCCACCGCGGagcaaattataaataattatagattcaaaactgggaaagtcaacggaaaatgccgtcccatcggaatggtagacattataatttagtttcggaagattcattggagaatggaagtaaatatacagagcaagatttcaatattggaataaatttctatgcgaggatcgtcggcaaaattgaagtacctcaaccgaatcatagaaatgaaatcgtagcagcaatgagaagaattcggtatgagtcaaaaacttcggctcaaaggaagcaaagggtaaaaatatcaatctccatagatgggatcattgtaacgttgctgggaaaaaaattgaaactgcagtggtggaaaaatgaagaatgcgtaatttaccagcatccgatt…
dd_Smed_v6_12707_0_1	fat	CP.1014_fat_dd12707	AAGCTGGAGCTCCACCGCGGagacaggaacagcatcattttcatggctctcagtagcttccacagttacacattagtacagcttgaaaatggattagtcaaggttgttgacaagtacgccggttcataccaggaaatgctacataaagttgtcactgttaatgatgacaagattcatacaattactgtgaccaggcacagtacgggaacagtaagcgttacggtagattttgtggttgcgcaagtcaactggttgcagtctcatgatatactaggacactcagttaatgaagtttatcttgccggactgcctgatttaaaaaaaatagaaaactcattgagttttccaaattttgttggatgcatttctgacgtgcgatttaataacaaaacgatgcct…
dd_Smed_v6_8576_0_1	stox	CP.1015_stox_dd8576	AAGCTGGAGCTCCACCGCGGgccctcggaatggacagaaggaaactggatattttgccccagtgcgtctcgatttccttcaagcgcaaatccaatgttgctcgcacgatcaccggtgaggatctcttcaagcggttcgttgctgccaacagctgcttttactggaatctcaatctgaaggaggtgatcgagagctgccaattgctgggccacctcaagccgtactgcttgctgattggcgcgcaagacttctacattcagtccatcaagatcgcctataagaagagattattgaaggcccccgaatcattctatatcaattattttggagatgtcagtccagtgcaatgtgaatcaattttgccttccaaattcgtctcccttgatgaatcactgtgtt…
dd_Smed_v6_13332_0_1	pthr	CP.1016_pthr_dd13332	AAGCTGGAGCTCCACCGCGGaaatatgtaaaaataaaaatattaattatgacacagaaaaattagacaattgtttgccatgagattatttgtgtggattttgttgacatttatttggtgcccctttctacaaggaaagtcaattcggaaattagagtacaagatcgagcacgacagccaagaaaccctattaagaaaagcccaagaaaactgtaactcaaaaatatcaaatttttcaatagcgaaattatctctgaacacttctttctgtcggccagtttgggatggagtagtctgttggtatggatattttcaatcaggcaaaacagcttctcaaccgtgtcctcattacattgataaatttattcgaaaaggaaaagtctataaacgttgtacagtt…
dd_Smed_v6_3879_0_1	inx13	CP.1017_inx13_dd3879	AAGCTGGAGCTCCACCGCGGgtgccatgaatgaactaattaatcgaccaatcaaaatcaaacacgcacgattttaactgccagtggaattgaacgaaatcagcaggagtaaaataaattcaacgttcattttaaacaaaagtgaagagaaacttttctactgccagtacagtaataaaaaaaaactaatcccgcacatttgtaccagttcaaaatcaaaaattcaatcgctagtgttggaattgaacaaaatgaaaacagtctcgctgtggaagttttaattgttgattgacaatcctcatggattctgattcgattctcaaattagggcgaatatttcgctcacctcttggaggcgatggagttagctttatagacgtgttgaattatcagtacagtt…
dd_Smed_v6_3519_0_1	DHP5	CP.1018_DHP5_dd3519	AAGCTGGAGCTCCACCGCGGaaataaatttatttactgaatacattttaaatttcaaaactatgaaaatgctgttaaaaggaggatatattgtaaatagtgacagaaaatttcagtctgacgtactaattgaaaataatataatcaaacaaattggccaaagcattgttgtaagtggtgacactaaagtgattgatgtaacaaacaaacttatcattcccggtggcatagatccaagcaccaattttaatttatctccgaaccacagagatattcttcacaatgaatcaatggctgccttagccggcggaacaacgactataattactcttgttaaagaacaaagcggtgctgagttagtaaattcattgaaagcacttcagtcagatctaaaatcgaa…
dd_Smed_v6_16037_0_1	5htr1	CP.1019_5htr1_dd16037	AAGCTGGAGCTCCACCGCGGggcggcagtagcgcatttgatagataccaatggccgtttttagggctgttaataattcccctctgcacgatctggggtaacgcattggtctgcgtttctgtgttcattgagaaaaggttgcaaaaccggttcaactttttcttggtgtccttggccatcagtgacttgctgtgcgccctgctggtgatgccggtctcggcttggaacatggttagaaataacaatttcaccagcgttccgagaggaatatgccttgcttggtacagtcttgacgttttctttacgtccacaacaatcatccatctctgttcaatctcattggataggtatttcgtgctgaacaaccctttgaagtaccacaacacgcgcatcagatctt…
dd_Smed_v6_17087_0_1	stomatin	CP.1020_stomatin_dd17087	AAGCTGGAGCTCCACCGCGGcctctattgaaccaattacttgtttgtatttttcgatatgggaaaaatgtcttttattattatagtatttcttcattagctagggatttcttgtaaggagaaagacagaaaatacatttctttgagttaaatttgtagaattttaattggaaaaacagaactggtatattgaaattaatctacaataatagaaagagccgaatatttctattcttcaaaaataagaaccagaaaaacggatttcaaaatttcgtcgggacgaaatttctcagacattcccagcgttacagtgacttcttacaattcagaagatgagagtgaagaggaatttttaaaacgatcaaaaaagaacactcacaaaacagcggacattgaatcg…
dd_Smed_v6_19816_0_1	pcad9	CP.1021_pcad9_dd19816	AAGCTGGAGCTCCACCGCGGgagaataaacaagaaacatatgttcacttgtgtattaagattcttgatgtcaatgacaattctcctcaattcatggagcccccatatttactgtctagagacaatattgcgggtccaacaaatgccccaacaactccaattgaattgtcaatttatgaaattcctggacaaatacttgttacaattaaagctatagatttagatgctgacaaaaatggaaagatttcatattctttaaaaataccgttaggagtgccgagatattttgaaatagatcgcgatggaggagagattaaggtttctcaaactttatctcgtagtgacattggttcttatcgtattcatgtcatagcgtcagataatggcgtcccacctctta…
dd_Smed_v6_11280_0_1	roughest	CP.1022_roughest_dd11280	AAGCTGGAGCTCCACCGCGGaaaaaagccgcaactggttcaaataaataaaataggtcctcaagcaattagaaatgaaaaaaatcctataatagtgaacgatggcgagtacctccacatcaaatgcattgctaaaaacggtcgacccggtgcttcactttattggtatctgaatgaaattaaaattgaagctcagaaaaatggagtacttaatgaaacatttcttaatgggaaaatcacaattacaagtgaatcttcagaaaaccttccaaaattatatgatgttgtaaatagtttggaattgaaaattgtcagtttgaagaacggaaactggttgaaatgcttagctataaataatggatatacaaatcaaaaattaaattatacttcagctcaaatc…
dd_Smed_v6_16440_0_1	TM132-1	CP.1023_TM132_dd16440	AAGCTGGAGCTCCACCGCGGttccatttcacaagattcttgtcagccagaggctttcagaagactcgactcaagcttgctattttcagattctgttgacttttaatgataacaaaaaatcaaacttattagactacaaatttacaaatttccaattgaaattgatccacacagaaagatccatcgatatcaaggatctggaaagcttcatttattatccatcccaatataaagagccaggaaaatttatttttcagctgctagaatcgactgaatgtttattcagattgattttccaaaaggatgtaaatatttatgaaaatacaaagtcaacaaatcccattgatccttctcttcaatcaccgataatcactaaaccccaatccacttccacagagac…
dd_Smed_v6_18559_0_1	SCYL	CP.1024_SCYL_dd18559	AAGCTGGAGCTCCACCGCGGcaatggtctgctaaaaagccaaaaatgacccaaccagatctcgactacattgcgcctgaattacagctcggtggaccaatcacagcttcaatagatatgttctctctgggactgttaatttgcactgcatattgcggtggaaaatcattgataaatgccaataaaactttgtcaaattatttgaaaaaaattgaagaactgcataaagaattcagttcgatagcttcaattctgccacaagctcttgttgaaccggttgaaaaaatgctcaataaagaaattagatatagaccaaattctcaacttttttcattgttaaagtattttgatgatatggtgctgttatcaattgatggaattgtcaattttgaggaaaaaa…
dd_Smed_v6_12571_0_1	DDR	CP.1025_DDR_dd12571	AAGCTGGAGCTCCACCGCGGggattgacccatcgagatcttgcttgtagaaattgtgtcatagatttgaggatgcatgtaaaaatttatcccggtggactggttaccactaagccaaatgaggattattgctcaatggaaattctaaaccatttagtcacatttcctttacgttggatggctccagaatctataattgcaggtgttttcacaacaaaatcagatatctggtcatttgctgtgactttgtgggaaatatttaccttatgcagtctcgtgccctatggctccctgacaaatgaggcactgctggacctgatgtctcatcgcaataatactccacgactaccatgtccacagaattgtcccaaagatatatatgatttaatgaatcgctgtt…
dd_Smed_v6_15356_0_1	cad23	CP.1026_cad23_dd15356	AAGCTGGAGCTCCACCGCGGcatttctccaatcagtggaaatctttccaatattcgctcctttgatagagaaacaaaagacctatacaaatttagagttcttgctaacgatcttggtacgccttcactaacttcagcagttaatattgaagttctggtactggatttagatgacaatttgcccgtatttccctcaaattatttattgatgaatttttcaatttatgaaggtcctttgactttcacttcaataagcaattcgtctttgagtggcttcaaaattggaaatgttgctactgccgtggacagagatatcggatacaatgcattaatagtgtacatttttacaggtgacaccgtaatgttttatttggatcctttcagtggtcatctatttgga…
dd_Smed_v6_25201_0_1	gpcrK1	CP.1027_gpcrK1_dd25201	AAGCTGGAGCTCCACCGCGGcgattgttgaaatactgatgtagataatgagctgatatattattggaggaaacgatttatccaatagtgatttctactctataaaattgctccattgtatagatgatcatactttcaacatggcaaagtgcgagatttcaatagagtattccaattacacttcctatttgaagataatatcacaatcatattctcaatatcatccgactgtgtctctttcattaattttggtgggcatttctgttggttctctcaacctcatcatcctcaatttcaagaaaatgatttccccattcaataggatgttgtcctgtattggaataaccgacatgataactatggggatttatgcgtcatttgtcatttattttcacatttt…
dd_Smed_v6_3203_0_1	enavasp	CP.1028_enavasp_dd3203	AAGCTGGAGCTCCACCGCGGcgaggttacagtttcacagccacagctgaatgagattttgcaaaatggatgacaatgaaacattaattatattggttaaattttaattaattgtcattgaatgtcataacttaattatgaatattgtaaaatatttatgagtgaatctgtagagatatgcataataatttcgctgcattaatttcgcaaactgaatgactctaaaactgcaatattctgtaacatgatgttgcttggcaaccagttcatacaccttggtaacaattaaatgcttgtgtgctgaaactaaagtcactaaatgaaattaatacttgtcgcagaataagaatatatttttagaaaattttcatttttgaatcaatcaacaacataaaaaatg…
dd_Smed_v6_15290_0_1	ENT	CP.1029_ENT_dd15290	AAGCTGGAGCTCCACCGCGGtaattatataccattatattgctttttaaaagacatgggaatgtggcgaaaatgactataatatttctctctcatatgaataggtaagactgggagaaattgtgtatgtaatgaaataagcagaagcaaaatgagagaaaatgaaataattttagattaacgattctattgttgacaaactaatcatttgaagaaactgatgtaacttatctattaaattgctaaaaatatggaatatgtctctcttgatcaaacggatattaatgatcagaattctaataattgttcttcgtccaatatatcaaatatgcctgaaaagagtactgtaatatcaaatttgaattttgaaaacatcaaatctcacataaaaaataaagcg…
dd_Smed_v6_22541_0_1	otopetrin	CP.1030_otopetrin_dd22541	AAGCTGGAGCTCCACCGCGGaatttgtccttcaaatgactgagaagaaattgaatgcttttataatttacgattagttttcaagtcaaattaatatgcatcagagcagttcagaatcatcaatagacaaaaataaatttccatctgttataaatctttacgcaagtgacaatgaacaatctcgaagtgaccattacagtgacgaatacgataaaaactttggtacactttctggtttatctgatgatactcgttttgaaatgaaaactctctatacgatagaagaacgaaatctgtctaattttaaaataagcggttcagaatcgagttccgatcacaatcaaagaaagagtgacaatcaagcagtccttttagaatatgaatctgagagttcagcaga…
dd_Smed_v6_16552_0_1	ephrin	CP.1031_ephrin_dd16552	AAGCTGGAGCTCCACCGCGGtgcttttagaaaatattttaatgaggatgatttgaataattaaatataagaaactccagcaagatatgccgatatttctcatgtttctcaaagcaagtttggcagttattagcttatttttcgatctagtcattagcactgtcagccacaacatttattggagcccccataacccgttgtttaaaatttcctccaaccatttaattgtcaaagatggcgataatatcgaattggtttgtccaaaaacatacgacattgccgataaaatttatattttttggacaacaaactataatacctatcaaaactgtggggcaaattcagaagctgaaagtgaagacttacatctgttattcaattgctccttagatcgtctcaa…
dd_Smed_v6_3391_0_1	nephrin	CP.1032_nephrin_dd3391	AAGCTGGAGCTCCACCGCGGtatccctaccccaatcaccaagtttgtacaactacaggctcattgtccataatggctcaaaggtcctccaaatgacaaatatcattcaaagagatataagttctccgcattgggtggaaatgtcactggaaatgatgatagctgtgattattggagttgttggaattctcgtcttgctctttgtggcgttgatgacgttgatactattgaaatgccggcgcaaaaaaccaaaagacaattaccttgaaaacaattccgtggccactaccaacagccatcaaagaaggcaggactacatgctcctaaacagcccacaaaacaacagccttttaaaaaatggttgccattgtttttccaactatcctctggaaatgagaag…
dd_Smed_v6_18373_0_1	pcad	CP.1033_pcad_dd18373	AAGCTGGAGCTCCACCGCGGgttatagataaaggcattttacgacaagaaaatagtgtttcagttacagtgagcgtgatagatgaaaatgacaacgaaccaagatttgtcataccaactaatgacagcacttctgtaaagatatcatatctagataccgcaggaacattggtggcaaggatagaagctattgacaaagacgaaggtcctaatagccatttagactatcaaataatatctggaaatagtcgagatcaaactcaagacaaaatattttttatggatcaaaagaatggcgatatatttcttcagagagctttaacaagacaggacatgggagtatacatattaaagattatggtctcagatcaaggaaatcctccacgaaagtcctatgcaa…
dd_Smed_v6_13961_0_1	pcad	CP.1034_pcad_dd13961	AAGCTGGAGCTCCACCGCGGttaaaaattaatttagaaggaatattaaacatctatggggtagtagaccgagaacaaatggtatcaatacaagcggaaataatagcttatgataacggcaaaccccaactttcagcggttgccaatgttatcgtcgatgtgttagatgtaaatgataataagcctaaattcaagtatcccataaataaaatgaattttattaatatcagcactgattcacaagtcggaaaggtacttgcgaatttcgaagcagaagatccagacaaaggagaaaacggaaccattacgtattcaattatcagccataaacatatggaacaaaacctaccttatcagctacaaaatgatggacgactgatactgactaaaaatttgagag…
dd_Smed_v6_7921_0_1	roboC	CP.1035_roboC_dd7921	AAGCTGGAGCTCCACCGCGGaagatgcgactattgtcaaaagtattgtaactggactgaacccgttttcttgttatgaatttaccgttgaagcctattacgaaaatccgtctgtcacaagtcgggacagtcaatcacaaaacactttgctgtttgaagaaataccttctcaacctccacagaatattcgaccgttctggtcaaagaatagaaatactctcatcattcactatattctaccacctaatcacacttggaatggtttcctaagtggaatttatgtacatatctttgccaatgattctaggagtcttttaggtagcatgaaattcaatgatacattcaaaaaaatcgagattccaaacttggatgacagaaaaagctattctttgcacttatc…
dd_Smed_v6_4294_0_1	Rho1	CP.1036_Rho1_dd4294	AAGCTGGAGCTCCACCGCGGctaaactcaatatcgttctaatttaagtttcactagattattcattatattttaaactaaactggaagttacgtaacatttggaaatattttagaaatttaaatgattaaaaagaaattggtaattattggagacggtggagctggaaaaacatcacttttgatggtctataaagacaacgaatttccagaatattatgttcctacagtatttgaaacttatgccattcccgttcaatggaataataaagaaatatctttggaattatgggacacggcagggcaagaagattacgaccgattacggccgctgtcttactccaacgctgacgtagtgctaatctgctataatatcgactcgaaggatagtattatcaacg…
dd_Smed_v6_38428_0_1	kuzbanian-like	CP.1037_kuzbanian-like_dd38428	AAGCTGGAGCTCCACCGCGGatataaaggattctgcgccaggaatacaagaatatgtcaaaagactcattgtgatatatccatttgttcactatggaattttattgaatatccttctcatttggtatcaaatacctcttgtcagttgcactgtttcaacaatgtcacgggtctccattttccattgacttctttacctcagattccgaagttgaaagacgtagatctctcgaatatttcctacattattggtagcaaatgtatgaaagcgaatgaattttgtgactcttttggtaaatgtgttcagttggagggcgaattgtcgttagttgatatttccttaatgatgaacccggccttctaccgagctttggcgttaattttccgacactattttata…
dd_Smed_v6_14638_0_1	innexin	CP.1038_innexin_dd14638	AAGCTGGAGCTCCACCGCGGgtgtgattgatttcacatgtcaatactaacaaaaataatctcttccaattcagaatcactcaacactagataagtagaaatggaagcgccatttttctccgggctttcaaaattcaaaaacgatgttggaaaatttcgccgagacgatgatcaatccgatagatttaatcattttttcacgacgattttgctggtctgtttcagtctcgtggtctcgacaagacaatatgtcggaaaacccatcgcctgttgggttccaaccgagttcaccagttcccaggaagaatatgcagaatcgatttgctgggtcagtagcacatattttataaacccttaccaaggatcgattcctgagaacacgcaacagagagaggaaaag…
dd_Smed_v6_29018_0_1	gpcrK2	CP.1039_gpcrK2_dd29018	AAGCTGGAGCTCCACCGCGGaataatatgtagtagggcataaacggatttaatgggatgaaacgagacattgtgagatatcataggatataattttgattttttatattttcaggtgcgacgatgaacagcagtgatttaattccaggtcaagaaatacctaaacttgtcctttatatcaaaaatgcttgtattcctacatggagtttaattatagctttcggattagttgggaatgttctcacggtggctcttttgagtagcccaaatttacgtcgacacagtacgtcagtgtatctccgttggttggcggttgttgacatcctttatctgctatgcagtttgacggtaaatctgttctcattcatcacagtatttcccgattccattcgtgacaaag…
dd_Smed_v6_8686_0_1	PTP10D	CP.1040_PTP10D_dd8686	AAGCTGGAGCTCCACCGCGGagtcgacatccagtcaattaccggtatctatcctcaccaaattcatatcaaatggatgaaccccacctttgagaatggacaaattgtccaatattttatctgggtggaggatgtgaatggccaatgcgtgttgacaatgtcagtgaattgtactgactgtaaacctaatatatcagttccgccatggccagataatagcattaataactgcactgccaaatctgggggccaatttaatgttactaaacaattgtcttcaatagtgatcaccgatgacaaaattctcccatgcatcacatacagagtcaacataaggctcctgaatggatacggatggggcaacgtaaccggaaattatacatcaatatcaccaaatgtc…
dd_Smed_v6_19671_0_1	GHSR	CP.1041_GHSR_dd19671	AAGCTGGAGCTCCACCGCGGaaataatttcaattgacaattatttgtaaaatttgaaagtattcgtcggttaattatcaaattcaaacgagagacttcaaataaatcattccaatcaatgaacacaactgtttttatccgatatccaacaaatattgaattccgactaaagttcctagttttggcatctctctgccatcgttggataactccagtattgctattcactggactgattgggaattctgtatcatttatcatttggactaatcccagaatcagacggaataactcttcagcgacgtatttgtctgcgttgtctctcagtgatctcattttattgttgacccattttatgcattacttgaaattcgcttggagaattaaagtcttcgattac…
dd_Smed_v6_12178_0_1	innexin	CP.1042_innexin_dd12178	AAGCTGGAGCTCCACCGCGGctgacggttgacttgttttgttttaaatttcacgctacagcccaactcaaaatttcccaccaaacacacgacttgctgtaggagagtttgagcaatttgatgataactttcttctgagctacgagtctgttgaatatcccattattcaatgctgctggaagttgcctatttctgataaaaagaataaatttttgggagcctatttcgttgatgttgcaattaattgtgatttgaaaacaaaagaagaacaacgaaaaatctaaaatgaatgcagggatttttctgaaaattattcgatttttcaaagttccttacggaggagccgatgtggatttcgttgatcaactgaactatcaatttacaagcggtcttctagcag…
dd_Smed_v6_18972_0_1	nkx1	CP.1043_nkx1_dd18972	AAGCTGGAGCTCCACCGCGGattactattattattaatattatttacccatttgtaataatcgttgcgaagtgaatatagataattattaaacccaacctatcagcattcagtttgatcgtttgcgattataagtgagacttttaaaatcactgcatctactttcagttgagatttttctatgcctaatcatccgtttcaaatagacaatttactttcaaaaacattagatgatgaaggttcagcattcgaagattcatatcattattcagaactagtgaaatgtagagtcggtgaagaatactcctggaactcaaattccaaaagctgctcaccaaatcaaagcaataattcactgaaactgaagtcaaggagggccaggacggcattcacatatgaa…
dd_Smed_v6_6451_0_1	TNFAIP8	CP.1044_TNFAIP8_dd6451	AAGCTGGAGCTCCACCGCGGcaaatattaatttgaaattattgacagataattcgtcattgtgattggctgatcaaagtagaaatggaaagaaaaaatgcaaaggaaagagattaatagaataacaattccatttctggagaattttgctgttcgttctctctactgatcaatcaatatcattcatagcaaaacaaaagcaaatttcacttttacatttatcgaattgcacatcaaaccgacaaacatgacagataaaaaaactcaaaattcggaacccgaatcaatcgaggaagaccatttcaattcccaaacgattagcataaaagttcaaaagaaattagccagcaaattatccacaaaaaagcttgtcaaattcttcatcgatgaaacatcagcc…
dd_Smed_v6_9734_0_1	PTPRD	CP.1045_PTPRD_dd9734	AAGCTGGAGCTCCACCGCGGggaacggaatcgtatgccgatggagcgattaccgttaccattactgacacaaaagaattagcgtattacacaattagaaccttcattatttccgcgaattattcgtcaaactcatcagaattctgctcaaacaaagacaaacgagaaatccggcaatatcagttcacagcttggcccgatcacggagttccagataaccctatgcctttacttatgttcctcaaacgtattcgagctggaaatccactcagttctagaccgattattgttcattgttccgctggggttggaaggactggggcctttattgtcatcgatacaactttggagagaataagacatgaaatgacagttgacatatttggtcaagtgtcaatta…
dd_Smed_v6_29189_0_1	TNFR	CP.1046_TNFR_dd29189	AAGCTGGAGCTCCACCGCGGttgataaaaaacaaatcaacgagatataaaaaaatttctttgtcaattctctggaatttggcttttaataagaaaaatagacaagtgattaatagcatgttttctgacattatatccgattttcgaaaggatagatttcctttactctatggaacattgacaaagaatgataaaagaaaaactcaaaatgatttagaacttaggaatgttactgaaaacctaaatgaaacagaaaaaatgccccggaaaacctacatcaacgtacttgatggactcaagtggattttacaggatcatcgaaataatagtaaaacaagagatgcatgtgaagattcaaacgaaatatcagaaagagaaacacattttatgatcagttaca…
dd_Smed_v6_1266_0_1	IkB	CP.1047_IkB_dd1266	AAGCTGGAGCTCCACCGCGGacacatcaacatatatatttataaatatctatttttcaaatatttttccttttaaatagttaatgtcatattaatgagtgaaaaggataaaccaacaaaaacaattttcagagttattacttattgcacagtaatagcagtatgtttcaattttatagcttttgttagtccgttttgggttgcaacaaaacctagtgaccatcgtcaatttttaagaattggtttatggacagtgtgttttgacggatacatgaaaccatatcagtatcataaagcatattttggttgttattacatttattacgtcgaatatgatggtgtaagagattggttaaatccaccttggctttatgctgttcaagtcatgatgtctattggg…
dd_Smed_v6_13835_0_1	rhomboid	CP.1048_rhomboid_dd13835	AAGCTGGAGCTCCACCGCGGgttgaatttgtatattaagttgtattaatttaaaatgactgaattagggcatattaatgtttcatatgatccagatcaacaattaagatcaatggtaacagttcttaatttacgatctcgacagaatatgactgccagtgtgttatcagaagatatctacacgaattggttggatcaaacctttaaaacaatgtttgacgaatatgattctatggggatgcctacgcaatgtctcctaaaacttttgcgtagagattctttaggaataccaagacaaagactgaatcgtttcattatgagactagacgcaaataaagatggaagagtaacctatgaagaatttcgattatttatgctcaatatagaaccacgagatata…
dd_Smed_v6_6337_0_1	PH	CP.1049_PH_dd6337	AAGCTGGAGCTCCACCGCGGtaagccagtataaatttatcagattgagattaccgaatcatttatttcaagccgctgtcgccattcgtttgcttttgtaaattaaaatcctgtcatgaataaagaagaaggtggaggcactcttggttattacgttgaagattttcccgacaaagaaggtaatacgacaattctgatcacggcttcttcaaaaatcggatctttggcctcgattttagaaatctttaagaaaaatcatgtaaatcttttacatattgaatctcggccgtcaaagaatttgaaagaacaatacgattttttgattaatgcggacaatcgaacgggtggacttatgatggccattgaaaatttacaaggtctctcgttagaagtccaagtt…
dd_Smed_v6_59919_0_1	novel	CP.1050_novel_dd59919	AAGCTGGAGCTCCACCGCGGaatgggtatcaggaaactgtgtttacgatttcttccgagtgaaaagcaatttaagtattttgaaaattttgaaaacctttttgatagctttctgaaacatatagtcacagaatgtgaatcacctctgagcctatacatacttgcaaatacacgtgagtctgccgaatgtaagatgtcagaatcgaaaccatttttgaaaatgagaattgggacatctcacaagaaatatctaatgtttataatcttttggggcgtgacaggttttcttaaaatcgatttcgctgcatcagacgtcaaaatttttaattattgttattacaattgataaataaagaaagaaaaaatcgacaagaaaaatataaataatgaaatttagtta…
dd_Smed_v6_10175_0_1	AMN1	CP.1051_AMN1_dd10175	AAGCTGGAGCTCCACCGCGGatggtcaatcaaaatttttatcaattgcaaactttatttgacttgtgtattagaaaagtttcccatgaatattatatgtttattgaagatttagatttccttcccaacagagcaaaagtaaaaatccttgatattctatgtaaacgaggtaaagctaataaaaagtctattaaagagttagctaacaatcaagttaataaattggatttatatggtaacgatgtaacggacgatatcctagaatatacaaaagtttgtaaaaatctaacctccctaactattgcaacagtgagaaatttccctgttaatattactgataaaggcctaacaaatattcttccaaatttcaaactgttgcgagttgtccatttaaacaact…
dd_Smed_v6_23837_0_1	glyRecep	CP.1052_glyRecep_dd23837	AAGCTGGAGCTCCACCGCGGctaagattggatgaatttttttcaattttttcctcagattatttcacaaaaatctgattgatttctcaaactgagaacaaattgcgagaaaaccaccataagtcttgaaaatacgagaaaacacattttcaggaaaatatacatgtttcggcggagagttttcggaaatctcggaacgtacattttggtattgatgttatttgtggcagaaattcaaacaaaaaataatgatcaggagaaaatctttgaaatcatctttaccaactacaccaacacagacctacctttgcattcgaatcaaacaagggttatggtttatatgaaacttttgtcaattgactccgtcaatgtcagcaatatggactactctacagattta…
dd_Smed_v6_11991_0_1	novel	CP.1053_novel_dd11991	AAGCTGGAGCTCCACCGCGGaccaaattttaattatttccattaataattttaaaattatatttatattcattatgcagcattgcagtcacatttcttaatgtcaattaagtcgaatattaaggcgaatgaatatattacgttgtctattctagtcgttgttaacgagattcggtcgaaattatcattacaaattttagtcaaaaataaaaaatctgtttggcaattctaatagtagaactgtgttcgttacaattgcatgcagttcttcaattctctccaaatttaaaatgggtgagaaattcatagacacgtagcatgttctcgggtttcaatcgacacacacacattcacacacgcgcgtcagttttggaatacatacattatttaacgtgacgcg…
dd_Smed_v6_14850_0_1	nmdaRecep	CP.1054_nmdaRecep_dd14850	AAGCTGGAGCTCCACCGCGGataacaccgaaccgatcagagcaggtcgatttcacggtgccattccaagaaactggaatcgctatacttgtggcgcttcatgaaggatctatttcaccgactgcttttctcaaaccttacgattgggcgtcatggatggttatcttgatattcagtgtccattgctgcagcactgctatgttcatttatgaatggctcagtcccaaaggtctcgacagaggaaatgttcctcccagagagcataaattctccttgtttcgtgcgttgtggttgatttgggcgatgcttttcggagcatccgtaaacgtggattctcctcgaggaatggcaagcagatttttgggatgtatttgggcgctatttggattggtttttctgg…
dd_Smed_v6_14006_0_1	KCNN-1	CP.1055_KCNN-1_dd14006	AAGCTGGAGCTCCACCGCGGcaaatcccacagttgtaattacttacaaagtaacatggaaagcaatgacaattctaaagatccaagttctaaagataaaactcctcagacttatttgcccaatccaaatcagaaatcaacgtgttatacaagaggcagtcgtcaaatagcttcaagatccatgaaaagtgttggctatcggttaggccgtcgaaaagagttgtatgaaaaacggatgagaatttctgatttttcactatcatttgcaatattcgggattctcgtgatggtaattgatacagaacttttgtgggccggcatttacagaaagagttctatttattcgattcttctcaaatcactgatatctatttctactatcattttactgggtttaatt…
dd_Smed_v6_15118_0_1	novel	CP.1056_novel_dd15118	AAGCTGGAGCTCCACCGCGGcaaacaaaaacggaactaattgacctgttgcatctgcaaaacgcttccttacaaaatagtgtaaatcaaatggatgtaggatttcgagtgctaagcaacgtagtgcgaacatcacaggaacattattcaaaatttgttccattcgttttggaaagcattatgaatttgatgacaaagcaagaatatttattcgaatggcataaacagagcacaaatacagatactcatgatgattcatttaacacaagtttccacaattctttgagctccgactccaaaccattttccatttcaatttctcctatcactggcaaagacttttataagttgacttttattccaattgaaccgataaatgttgcaaaattatgtgaagaag…
dd_Smed_v6_33258_0_1	IonChan1	CP.1057_IonChan1_dd33258	AAGCTGGAGCTCCACCGCGGgtcatgaaatgaacatttcaaaaggttatttgaaaaagaatcaccaatttacggtgaaatttaatttgtcgtcagatttatcagaaaagtttcttgatgaaagctgtgcagaagaaattgaaatgatcaaatctgcagactgctcaaaaaacggatattctttctcttctaattttgctcaagaaactcctaatttcgaacgaagtgcgagttttcagtttaacacaaaagatgataacgaatgggaactgtccatcggtcattttcagttgcctcaatcgaaacttgacatagaaatcgtgaccgacaaaaatggtcaggacatcacaaaacaatttcagaaattacaaaagaaaatatcgaatcacattcgggatat…
dd_Smed_v6_6712_0_1	DCX	CP.1058_DCX_dd6712	AAGCTGGAGCTCCACCGCGGaggaagcaagtaacaatgaagatttagaaagagaaacgagtgacattgatgaaaatgatgattctgtcattatccgagaaactattaaaatttctagagaagacatcaataatgttgctaaaattaacgatgatccctttgattcgagtattaaaataaattctgacgaagaaagattgcgggaaaatcaaatgttcaactttccaattcagaaaacaattgagtcagatatagaaaaagatgggataagtgaaaaatcaaatcatgattttgaagaggaaaatgaggaatctgaacactttcaagaaagaagagatgatttagatgttagtttcaataacagtcctaaagaacaatacgatagaataaatattcaacg…
dd_Smed_v6_1104_0_1	annexinA7	CP.1059_annexinA7_dd1104	AAGCTGGAGCTCCACCGCGGagacacaacactaaagcaaatttacataattttcacagtggaaaaatcaatgatttttacttactcgcacatctcggttgtctactaatgatgctgcttagtgtgtgtattccattctgtaaatgagtgtatcactcaatcgaccaatcagaacgaattaaaattcgtagatttttttactagattgttttcatctattaacacatttagtgagtaacattttcataataaataatcaaattcactttcatagttaaaacatggaattcattggtgctaagggtgaaaaatacaagggtacaattaaaccattcccaaatttccatgctgagcaagattgtgaagtgttgaaaaaagcaatgaaaggaattggaactga…
dd_Smed_v6_13138_0_1	ablim	CP.1060_ablim_dd13138	AAGCTGGAGCTCCACCGCGGatattcaaaaaaccgaaccggaaacaattcaaaagaaaccagatgaaactctgacaatgaaaaagtcaaacaatgcagaagatccagataccatgacaacttctttaatatcaaccataatcagtgattcgagtgaaaatgaatctgccactccagaaaaaagaaatttaattgaccagtcaataataaactcttcaaaaatttcaaaaattgaaagcacttattctaaaaatgtggttaatgattttaactccgatacagaatgtttaagcatcagaactgagccggaaatgtcaaaatacaacccgccgactggtgatggagcgatccggaactgcaaatacggtggatccaccagcagcctaagacctaatcagta…
